# Genetic diversity and population structure of pedunculate oaks (*Quercus robur*) in Wytham Woods

**DOI:** 10.1101/2024.10.28.619668

**Authors:** Tin Hang Hung, Elias Formaggia, Lucy Morley, Keith Kirby, Roberto Salguero-Gómez, Ben C. Sheldon, John J. MacKay

## Abstract

Genetic diversity is fundamental for adaptation to changing environments. It is particularly important in forest trees because of their significant role in nature’s contribution to people. However, their genetic diversity has been significantly changed by human activities in the past centuries.
This paper investigates a focal site, the Wytham Woods, one of the most researched woodlands on Earth, and presents a population genetic study on pedunculate oaks (*Quercus robur*), a keystone species in the ecosystem. We characterised 210 trees with Genotyping by Sequencing (GbS) and quantified levels of genetic diversity across stands with different histories and management regimes.
We detected only a weak population structure within the 218,567 SNPs, such that most genetic variation occurred within but not among stands, which included semi-natural woodland areas and plantations aged between 200 to 50 years ago. We also observed little difference in observed and expected heterozygosity among stand types, but detected some inbreeding in the youngest plantation. We discovered 26,174 SNPs (11.98%) that were highly differentiated and under potential selection.
We suggest that the life history traits of oak contribute to its resistance against genetic erosion, which is also observed in beeches, spruces, and pines. Preference for oaks as a timber tree and the tendency to use local seed source might have resulted in the homogeneous population structure. However, tree-to-tree differences may harbour variation in putative adaptive loci. Our study contributes crucial baseline information on for conservation and management of human-modified woodlands, in addition to supporting long-term ecological studies on many other species, which depend on this keystone oak species.

**Societal Impact Statement:** Our study highlights the importance of monitoring and preserving genetic diversity in forest trees, particularly in keystone species like pedunculate oaks. Human activities, including land use changes and forestry practices, could influence their genetic diversity and potentially alter nature’s contribution to people. We demonstrate how understanding the genetic structure of oaks in stands ranging from semi-natural to plantations could (1) shed light on the natural history and the consequence of human activities in Wytham Woods, (2) support the many continuing, long-term ecological studies including adaptational potential in the oak population, and (3) be translated for other co-occurring species and other woodlands for effective genetic monitoring at large.
