## Supplemental Table 6 for "Genetic diversity and population structure of pedunculate oaks (*Quercus robur*) in Wytham Woods"

ID	Description	GeneRatio	BgRatio	pvalue	p.adjust	qvalue	geneID	Count
GO:0098791	Golgi apparatus subcompartment	96/3709	368/26297	8.19073673914996e-10	2.10442318763336e-07	1.67433259767959e-07	TBR/ATRD22/AQC1/RWA2/VHA-A1/NA/NA/AtTRS120/ATVPS45/GUX3/NA/HPGT1/ATFT4/RMR2/LCV2/GC1/NA/NA/NA/NA/GC6/AtNPF2.10/MGP2/NA/NA/UGNT1/TMN11/NKS1/GAE1/YIP4b/NA/AGM1/PAGR/AP1M2/ALA3/NA/PHO1;H3/PAP2/QUL2/NSF/NA/NA/KEG/ABCG36/CC1/NA/ATCCC1/AGD5/ATGRIP/IRX14/NA/PMP/ATPHO1/ATCSLD2/NA/ATCLC-D/FL3/ATUXS1/NA/PRA1.B4/NA/AtTRS130/GAUT10/NA/QUA3/GAUT1/BIG2/PAT14/NA/UXT3/NA/NA/ATCSLC06/AP4M/ATCSLD3/NA/AtSCAMP4/GC2/…	96
GO:0005802	trans-Golgi network	80/3709	289/26297	1.09320685071863e-09	2.10442318763336e-07	1.67433259767959e-07	TBR/ATRD22/AQC1/VHA-A1/NA/NA/AtTRS120/ATVPS45/GUX3/NA/HPGT1/RMR2/LCV2/NA/NA/NA/NA/MGP2/NA/UGNT1/TMN11/NKS1/GAE1/YIP4b/NA/AGM1/PAGR/AP1M2/ALA3/NA/PHO1;H3/PAP2/NA/NA/KEG/ABCG36/CC1/NA/ATCCC1/AGD5/ATGRIP/IRX14/ATPHO1/ATCSLD2/ATCLC-D/FL3/ATUXS1/NA/PRA1.B4/AtTRS130/GAUT10/NA/QUA3/GAUT1/BIG2/PAT14/NA/UXT3/NA/NA/ATCSLC06/AP4M/ATCSLD3/NA/AtSCAMP4/ATMIN7/AtHMP51/ARAD1/CGR2/GAUT8/GAUT3/BIG1/7TM1/OSU1/FL2/E…	80
GO:0005694	chromosome	93/3709	362/26297	3.45265408389448e-09	4.2182781263447e-07	3.35616933633987e-07	ATORC4/ATORC1A/MAS2/NA/CHR5/DDP3/AtRFC1/AGO4/ATRECQ2/HIGLE/DDP1/ATRAD21.3/UCH2/AtPDS5C/CHD3/ATX1/emb1379/ASHH1/DUET/ATRPA1A/NAP1;2/AtRAD21.1/NA/SNL2/ATHMG/ARP6/MCM5/ATRECQ4A/STI/AtLHP1/ATRAD9/RECQSIM/JMJ24/BORR/ATMBD9/IBM1/AtJMJ17/ATORC5/HUB1/ATMUS81/GYRA/HB-1/SNI1/GEM1/JMJ29/CAP-G2/ISE4/TRA1a/ATRAD50/CTF18/FCA/CAP-D3/CHR11/ARLIM15/LFR/BIN5/POLD2/ATINO80/ATSPO11-1/EDM2/ATMRE11/ATRAD51C/AtSGO1/SMC…	93
GO:0005768	endosome	103/3709	416/26297	4.38262662477371e-09	4.2182781263447e-07	3.35616933633987e-07	TBR/FAB1C/ATSKD1/VPS24.1/EMB258/ATRD22/AQC1/MON1/SNX2b/VHA-A1/APD1/NA/NA/ENP/AtTRS120/ATVPS45/GUX3/NA/HPGT1/ATCHX17/LCV2/NA/GFS9/NA/NA/NA/ATGB2/MGP2/TMN11/NKS1/GAE1/YIP4b/AtAVP1/VAC1/NA/AGM1/PAGR/ALA3/ATVAM2/PAP2/NA/VPS60.1/NA/KEG/FAB1B/NA/ATCCC1/ATRAB-F2A/VPS2.2/BUM/AGD5/ATVPS11/FREE1/VPS35A/IRX14/AtMORC1/AtCAP2/ATNPSN13/AtBOR1/ATCSLD2/ATUXS1/PRA1.B4/TOL6/ATSYP51/NA/AtTRS130/VPS18/GAUT10/NA/QUA3…	103
GO:0099023	vesicle tethering complex	28/3709	82/26297	3.82310963533103e-06	0.000294379441920489	0.000234215769238175	EMB258/COG8/SEC5A/SEC6/TRAPPC13/ATEXO70C1/NA/ATVAM2/ATVPS53/SEC10/ATEXO70D1/ATVPS54/ATVPS11/TRAPPC8/SEC15A/AtTRS130/VPS18/ATVPS33/ATEXO70H2/SETH5/ATEXO70E2/MAG2/COG2/ATEXO70F1/MIP2/MTV10/EXO84C/ATEXO70G1	28
GO:0000228	nuclear chromosome	34/3709	116/26297	1.70176558550437e-05	0.00109196625069864	0.000868796114704863	ATORC4/ATORC1A/MAS2/HIGLE/UCH2/ATRPA1A/SNL2/ARP6/ATRAD9/JMJ24/ATMBD9/ATORC5/ATMUS81/ISE4/TRA1a/ATRAD50/CHR11/ARLIM15/BIN5/POLD2/ATINO80/ATSPO11-1/ATMRE11/ATX4/ATORC3/UBN1/EMB2780/ATDPB2/EOL1/ATCUL1/PCH2/EIN6/EMB2814/ATMSH4	34
GO:0000138	Golgi trans cisterna	27/3709	86/26297	3.2078888363964e-05	0.00176433886001802	0.00140375285923512	RWA2/GUX3/NA/ATFT4/NA/NA/AtNPF2.10/MGP2/NA/NKS1/GAE1/NA/QUL2/NA/IRX14/ATUXS1/NA/QUA3/PAT14/NA/ATCSLC06/ARAD1/NA/GAUT8/TBL17/OSU1/ERD3	27
GO:0015630	microtubule cytoskeleton	66/3709	294/26297	7.00275744150637e-05	0.00265413424221511	0.00211169669032016	TUB6/PHGAP2/NA/IQD5/IQD6/FRA1/IQD32/ADL2/ADL1/AUG5/NA/WDL5/FH13/NA/AESP/ATPLDDELTA/ATNEK1/ATMAP65-6/BPP5/NA/ATGCP2/AUG7/ADL1E/ARP7/NA/DWA3/GEM1/ATMAP70-5/BUM/ATK1/ARAC11/KICP-02/ATFH6/NA/KAC2/KINESIN-12B/TRM7/NA/EMB3013/iqd2/NA/Kin7.3/CYC2/NA/AtKIN14h/ATMAP65-1/ARK2/ARK1/QWRF7/NA/ATCLASP/AtAUG3/TUA2/AFH14/NA/NA/MPB2C/ATCUL1/IQD31/NA/NA/ARC5/POK2/Kin7.4/NA/EMB1705	66
GO:0005777	peroxisome	72/3709	328/26297	7.22252309314819e-05	0.00265413424221511	0.00211169669032016	RH37/NA/ATSKD1/AGT/PUMY/BSL3/EMB3147/NA/SAG13/AAE1/WEB1/NA/OPCL1/ADL2/NA/HSP15.7/PGD2/AtTGG1/ABCG32/APM4/NA/CuAO-zeta/AOAT2/ATPEX10/DECR/ATGRP7/NA/ATGLX1/HAOX2/HAOX1/GOX1/DHNS/ATPEX2/AtDEG15/PBL23/AACT2/NA/APX3/ACX2/KAT1/DHNAT1/ATMFP2/ATLACS6/OTU1/ACX4/CSD3/PAG1/ATPEX5/ASP1/NA/NA/PBL37/GSTL2/UXS6/ACBP2/ATBIOF/ADH2/UGT74D1/AtRABA5d/NA/NA/NA/ALDH10A9/AtOPR3/NA/FDH/ARC5/AtHMGR1/PEX6/NA/ACX1/NA	72
GO:0042579	microbody	72/3709	328/26297	7.22252309314819e-05	0.00265413424221511	0.00211169669032016	RH37/NA/ATSKD1/AGT/PUMY/BSL3/EMB3147/NA/SAG13/AAE1/WEB1/NA/OPCL1/ADL2/NA/HSP15.7/PGD2/AtTGG1/ABCG32/APM4/NA/CuAO-zeta/AOAT2/ATPEX10/DECR/ATGRP7/NA/ATGLX1/HAOX2/HAOX1/GOX1/DHNS/ATPEX2/AtDEG15/PBL23/AACT2/NA/APX3/ACX2/KAT1/DHNAT1/ATMFP2/ATLACS6/OTU1/ACX4/CSD3/PAG1/ATPEX5/ASP1/NA/NA/PBL37/GSTL2/UXS6/ACBP2/ATBIOF/ADH2/UGT74D1/AtRABA5d/NA/NA/NA/ALDH10A9/AtOPR3/NA/FDH/ARC5/AtHMGR1/PEX6/NA/ACX1/NA	72
GO:0005795	Golgi stack	48/3709	197/26297	8.28865623093166e-05	0.00265413424221511	0.00211169669032016	RWA2/GUX3/NA/HPGT1/ATFT4/GC1/NA/NA/NA/GC6/AtNPF2.10/MGP2/NA/TMN11/NKS1/GAE1/NA/AGM1/PAGR/QUL2/NSF/NA/NA/NA/IRX14/NA/PMP/NA/ATUXS1/NA/GAUT10/QUA3/GAUT1/PAT14/NA/NA/ATCSLC06/NA/GC2/ATFT1/ARAD1/CGR2/NA/GAUT8/GAUT3/TBL17/OSU1/ERD3	48
GO:0000791	euchromatin	7/3709	10/26297	8.94563092779461e-05	0.00265413424221511	0.00211169669032016	AGO4/DUET/ATHMG/AtLHP1/CAP-D3/ATMRE11/SPT16	7
GO:0030880	RNA polymerase complex	36/3709	135/26297	8.96201172696011e-05	0.00265413424221511	0.00211169669032016	ATGTF2H2/NA/NRPD2B/TAF5/NA/VIP5/AtRDR1/NRPA2/ATNRPD1B/NRPA1/NA/EMB1989/AtRDR2/NRPC2/NRPB1/PTAC5/TZP/NRPC1/TAF12/ATRPABC24.3/NA/DG238/PDE225/NRPE7/NA/NA/NRPB12/TAF2/PDE312/ELF8/HAF2/EMB2814/CHR35/NERD/ATXPB1/NRPD1	36
GO:0031985	Golgi cisterna	46/3709	188/26297	0.000103501741140797	0.00267266724063305	0.0021264420151038	RWA2/GUX3/NA/HPGT1/ATFT4/GC1/NA/NA/NA/AtNPF2.10/MGP2/NA/TMN11/NKS1/GAE1/NA/AGM1/PAGR/QUL2/NA/NA/NA/IRX14/NA/PMP/NA/ATUXS1/NA/GAUT10/QUA3/GAUT1/PAT14/NA/NA/ATCSLC06/NA/GC2/ATFT1/ARAD1/CGR2/NA/GAUT8/GAUT3/TBL17/OSU1/ERD3	46
GO:0005856	cytoskeleton	82/3709	389/26297	0.000104129892492197	0.00267266724063305	0.0021264420151038	TUB6/PHGAP2/NA/IQD5/NET4A/ACT3/IQD6/FRA1/IQD32/ARAC5/ADL2/ADL1/ARAC7/ATXIK/AUG5/NA/WDL5/FH13/NA/AESP/ATPLDDELTA/ATNEK1/ATXIE/ATMAP65-6/BPP5/NA/ATGCP2/AUG7/ARPC5/ADL1E/ARP7/NA/ATMYO5/ATMYA1/DWA3/ATOFP5/GEM1/ATMAP70-5/BUM/ATK1/ARAC11/KICP-02/ATFH6/NA/KAC2/KINESIN-12B/ATXID/ATXIA/arpc2b/TRM7/NA/EMB3013/ADF4/iqd2/NA/Kin7.3/CYC2/NA/AtKIN14h/ATMAP65-1/ARK2/ARK1/QWRF7/ADF7/NA/ATCLASP/AtAUG3/TUA2/AFH14/N…	82
GO:0061695	transferase complex, transferring phosphorus-containing groups	56/3709	245/26297	0.000144575193337464	0.0034058685063906	0.00270979558539895	ATGTF2H2/CYCA3;1/NA/NRPD2B/TAF5/ATTERT/NA/ATG11/NA/STI/VIP5/VAC1/AtRDR1/ATREV3/CKB1/NRPA2/ATNRPD1B/NRPA1/NA/EMB1989/CYCD3/AtRDR2/NRPC2/NRPB1/CYCD3;2/CYCD5;1/ATG13B/PTAC5/TZP/NRPC1/TAF12/ATRPABC24.3/POLD2/CYC2/NA/NA/AtPRS4/DG238/PDE225/NRPE7/NA/NA/NRPB12/EMB2780/ATDPB2/TAF2/NA/PDE312/ELF8/HAF2/EMB2814/CHR35/NERD/ATCKA1/ATXPB1/NRPD1	56
GO:0000428	DNA-directed RNA polymerase complex	34/3709	128/26297	0.000150388998983481	0.0034058685063906	0.00270979558539895	ATGTF2H2/NA/NRPD2B/TAF5/NA/VIP5/NRPA2/ATNRPD1B/NRPA1/NA/EMB1989/NRPC2/NRPB1/PTAC5/TZP/NRPC1/TAF12/ATRPABC24.3/NA/DG238/PDE225/NRPE7/NA/NA/NRPB12/TAF2/PDE312/ELF8/HAF2/EMB2814/CHR35/NERD/ATXPB1/NRPD1	34
GO:0009524	phragmoplast	22/3709	70/26297	0.000164499382071619	0.00351845900542074	0.00279937544928896	IQD5/IQD6/ARAC5/ADL1/TPLATE/ATMAP65-6/AUG7/NA/GEM1/ATK1/ARAC11/ATFH6/KINESIN-12B/EMB3013/NA/ATMAP65-1/ATCLASP/AtAUG3/AFH14/ATCUL1/BUB3.2/POK2	22
GO:0000139	Golgi membrane	24/3709	80/26297	0.0001897565372734	0.00384506667632941	0.0030592328169839	HPGT2/ATVPS45/HPGT1/RMR2/GC1/ICME-LIKE2/GC6/NA/UGNT1/GALT1/ATVPS53/NA/AtGALT2/ATVPS54/IRX14/I14H/ATCSLD2/GALT9/QUA3/GC2/S2P/I9H/ARA-5/ATRAB6A	24
GO:0030659	cytoplasmic vesicle membrane	37/3709	146/26297	0.000223111885052107	0.00429490378725305	0.00341713466053489	FAB1C/AtSEC23D/alpha-ADR/VPS24.1/SNX2b/VHA-A1/AtCHC1/GFS9/GC6/NA/AtSEC24A/AtAVP1/VAC1/AP1M2/AtSEC23C/MAG5/FAB1B/CLC1/epsilon2-COP/VPS2.2/FREE1/VPS35A/AtCAP2/PI-4KBETA1/AtSEC23E/NA/AtSEC23G/ATNPSN13/ATSYP51/NA/ATSPPL4/AtSCAMP4/NA/ATSPPL2/ATNPSN12/VPS25/AtSCAMP5	37
GO:0000785	chromatin	46/3709	195/26297	0.000255697021727733	0.00465798778486879	0.00370601352124899	MAS2/CHR5/DDP3/AGO4/DDP1/UCH2/AtPDS5C/CHD3/ATX1/ASHH1/DUET/ATRPA1A/NAP1;2/NA/SNL2/ATHMG/ARP6/MCM5/AtLHP1/JMJ24/ATMBD9/IBM1/AtJMJ17/HUB1/HB-1/JMJ29/ISE4/TRA1a/FCA/CAP-D3/CHR11/LFR/ATINO80/EDM2/ATMRE11/ATX4/ASHH2/UBN1/AtUVR8/DDR1/EIN6/SPT16/GTE01/CHR4/CHR35/EPCR1	46
GO:0005654	nucleoplasm	90/3709	447/26297	0.000266170730563931	0.00465798778486879	0.00370601352124899	AtCDC48B/AGO4/ATGTF2H2/U2B''/IQD6/HOS15/ATTMPK.1/NA/FLL1/UBP22/NRPD2B/TAF5/ATX1/CLO/RAD23D/RAD23-3/ATHAC1/ALY3/ACG1/ENY2/AtSGF29b/APRF1/AtMORC7/SNL2/ATHMG/ARP6/VIP5/PDP1/JMJ24/AMI1/AtTHO2/AtMORC4/NA/ATMBD9/SPT4-2/IBM1/AtJMJ17/SE/HAP1/ATNRPD1B/BRD4/NA/EMB1989/JMJ29/NA/NRPB1/NA/ISE4/AtELP4/TRA1a/NA/NA/TZP/FCA/CAP-D3/CHR11/LFR/TAF12/GTA02/ATRPABC24.3/EMB2016/NA/At-RS40/KTF1/RBL/AtMYB109/bZIP18/ATX4/…	90
GO:0030133	transport vesicle	19/3709	59/26297	0.000316755431938267	0.00530221049114056	0.00421857348714123	AtSEC23D/VHA-A1/AtCHC1/ATXIK/GC6/AtSEC24A/MyoB1/AGD3/AP1M2/AtSEC23C/MAG5/CLC1/AtSEC23E/NA/AtSEC23G/ATNPSN13/NA/ATSYP124/ATNPSN12	19
GO:0005844	polysome	8/3709	15/26297	0.000394898466701889	0.00606316536145486	0.00482400853091829	ATBTF3/AIN1/TOR/AtLARP1c/PFD3/PNM1/UPF2/AtLARP6c	8
GO:0012506	vesicle membrane	37/3709	150/26297	0.000394987391237697	0.00606316536145486	0.00482400853091829	FAB1C/AtSEC23D/alpha-ADR/VPS24.1/SNX2b/VHA-A1/AtCHC1/GFS9/GC6/NA/AtSEC24A/AtAVP1/VAC1/AP1M2/AtSEC23C/MAG5/FAB1B/CLC1/epsilon2-COP/VPS2.2/FREE1/VPS35A/AtCAP2/PI-4KBETA1/AtSEC23E/NA/AtSEC23G/ATNPSN13/ATSYP51/NA/ATSPPL4/AtSCAMP4/NA/ATSPPL2/ATNPSN12/VPS25/AtSCAMP5	37
GO:0005643	nuclear pore	17/3709	51/26297	0.000409460517916432	0.00606316536145486	0.00482400853091829	emb1011/DRA2/ENY2/NA/EDS4/XPO4/NUP155/NUP54/AtTPR/MOS3/AtNUP1/AtNUP62/RAE1/NUP58/RANBP1/ALADIN/XPO7	17
GO:0005774	vacuolar membrane	49/3709	216/26297	0.000435149956722072	0.00620491604955547	0.00493678898269485	ACH1/EMB258/NET4A/VHA-A1/APD1/ATVPS45/ATCBL3/ALMT9/ATRABG3B/GFS9/AtAVP1/VAC1/AtNPF8.3/ABCC3/ATNRT2.5/ATVAM2/MTP8/ATTT12/ABCC8/DMP4/ATKCO6/ABCC2/ATRAB-F2A/atcax2/VHA-A/TMT3/ATVPS11/TWD40-1/ATRAB7A/ABCC4/AtDMP2/SGR6/ATCAX3/ZIFL1/ACA11/ATCAX5/ATKCO1/AtNCL/VPS18/ATCCH1/NA/ATSPPL4/ATVPS33/ATNRAMP4/ATCLC-C/AtKUP7/AtAVT3B/TMT2/ATSPPL2	49
GO:0099080	supramolecular complex	65/3709	310/26297	0.000592252206726071	0.00814346784248347	0.006479150081101	DCP5/ATDCP1/TUB6/SMG7/IQD5/NET4A/TZF9/IQD6/FRA1/ATRBP47C/ADL2/ADL1/PTB3/AUG5/NA/WDL5/AESP/ATRM2/AIN1/ATNEK1/BPP5/115J-4A/NA/SDE3/ATGCP2/AUG7/ADL1E/CID4/GEM1/ATMAP70-5/ATK1/NA/KINESIN-12B/NA/EMB3013/iqd2/NA/AtCCR4a/Kin7.3/NOT3/VCS/ATMAP65-1/NA/ARK2/ARK1/QWRF7/ADF7/ATCLASP/TUA2/ATSGS3/NA/NA/SUO/AtCAF1b/NA/ATVLN4/ARC5/BUB3.2/ATRBP47A/POK2/Kin7.4/NA/EMB1705/NA/LSM2	65
GO:0030658	transport vesicle membrane	15/3709	44/26297	0.000674892413206975	0.00895977858912708	0.00712862766763085	AtSEC23D/VHA-A1/AtCHC1/GC6/AtSEC24A/AP1M2/AtSEC23C/MAG5/CLC1/AtSEC23E/NA/AtSEC23G/ATNPSN13/NA/ATNPSN12	15
GO:0055029	nuclear DNA-directed RNA polymerase complex	29/3709	114/26297	0.000946831607014055	0.012151005623347	0.00966764904003825	ATGTF2H2/NA/NRPD2B/TAF5/VIP5/NRPA2/ATNRPD1B/NRPA1/NA/EMB1989/NRPC2/NRPB1/TZP/NRPC1/TAF12/ATRPABC24.3/NA/NRPE7/NA/NA/NRPB12/TAF2/ELF8/HAF2/EMB2814/CHR35/NERD/ATXPB1/NRPD1	29
