## Supplemental Table 7 for "Genetic diversity and population structure of pedunculate oaks (*Quercus robur*) in Wytham Woods"

ID	Description	GeneRatio	BgRatio	pvalue	p.adjust	qvalue	geneID	Count
GO:0140097	catalytic activity, acting on DNA	63/3512	216/25119	4.97E-09	3.87E-06	2.88E-06	RECG/NA/CMT3/ATLIG1/AtRFC1/ATRECQ2/HIGLE/NA/NA/CHD3/ATTERT/ATLIG4/AtPol{lambda}/MCM5/ATRECQ4A/STI/FEN1/RECQSIM/ERCC1/ATREV3/ATH/DME/emb2411/ATMUS81/NA/NA/RTEL1/GYRA/UVR3/NA/TDP1/CMT1/ISE4/NA/FAN1/CHR11/CHR3/ARLIM15/ZIN/BIN5/AtROS1/POLD2/NA/ATSPO11-1/POLGAMMA2/ATMRE11/ATRAD51C/PrimPol/AtSEND1/ATOGG1/ATBTAF1/EMB2780/CHR24/AtTOP3alpha/NA/DDM2/HRQ1/BRR2c/NA/ATXPB1/CRY3/EMB2811/CMT2	63
GO:0016887	ATP hydrolysis activity	71/3512	266/25119	3.23E-08	1.26E-05	9.35E-06	NA/ATORC4/ATORC1A/CHR5/AtCDC48B/AtRFC1/ftsh9/ACA3/VHA-A1/CCT2/FTSH5/CHD3/DAA1/CCT6-1/YCF2.2/ACA8/AtMORC7/AHA11/SMAX1/RPT2a/ACA12/EMB2458/ATRX/AtMORC4/ALA3/AtHsp90.5/NSF/EMB1047/CCT3/ATTCP-1/AtMDN1/AHA9/NA/AtCDC48C/CDC48C/ATK1/NA/ATHMA1/AtMORC1/ATVHA-C1/KINESIN-12B/ATRAD50/CTF18/CHR3/HSP70T-2/Kin7.3/ATINO80/ACA11/BRP1/AtHsp90-6/ARK2/ARK1/RCA/SMXL8/SMC6A/CLPX/SBA1/ATSMC1/ATBTAF1/CLPD/NA/PCH2/ATHMA2…	71
GO:0017111	ribonucleoside triphosphate phosphatase activity	109/3512	473/25119	5.99E-08	1.56E-05	1.16E-05	NA/ATORC4/ATORC1A/CHR5/AtCDC48B/TUB6/AtRFC1/ftsh9/ACA3/VHA-A1/ARAC5/CCT2/FTSH5/ADL2/CHD3/ADL1/DAA1/ATRABG3B/CLO/ARAC7/CCT6-1/YCF2.2/ACA8/NA/ARA-3/ATRAB-E1D/ATGB2/AtMORC7/AHA11/SMAX1/RPT2a/NA/ACA12/EMB2458/ATRX/AtMORC4/ALA3/AtHsp90.5/NSF/EF1alpha/EMB1047/ATRAN3/LOS1/CCT3/ATTCP-1/NA/ADL1E/AtMDN1/RL2/AHA9/NA/AtCDC48C/ATRAB-F2A/CDC48C/ATK1/NA/ARAC11/ATHMA1/AtMORC1/ATVHA-C1/ATRAB7A/KINESIN-12B/ATRAD50…	109
GO:0008194	UDP-glycosyltransferase activity	75/3512	301/25119	2.83E-07	5.22E-05	3.88E-05	ATGSL12/ATGSL10/NA/NA/GATL3/SGT/NA/HPGT2/ATSPS1F/GUX3/UGT87A2/ATCSLG2/HPGT1/TT15/ATUGT85A1/NA/ATSUS6/NA/AtUGT85A2/GlcAT14A/UGT73B3/NA/NA/EBS1/AtGolS3/AtGolS2/NSH2/ATGUT1/AtGolS4/GALT1/SETH1/UGT78D2/NA/ATGSL04/NA/NA/ATHEX3/UGT72E3/ATGSL01/AtGALT2/ATSS3/AtUGT85A3/AtUGT85A5/AtUGT85A7/IRX14/I14H/NA/GUX1/ATGSL02/ATCESA8/ATSUS2/ATCSLD2/NA/SPY/ATCSLE1/VTC5/GALT9/ATCSLB04/NA/GAUT10/NA/DGD2/GAUT1/NA/ATCSL…	75
GO:0005524	ATP binding	105/3512	466/25119	3.34E-07	5.22E-05	3.88E-05	ATORC4/CPK7/NA/NA/ATJ2/ATTMPK.1/NA/STY46/DAA1/NA/ATLIG4/ABCI11/AGC1-4/SRF8/SMAX1/MK/ABCF2/ATNEK1/NA/AFC1/AtHsp90.5/EMB1047/VIR3/NA/AGC1-12/NA/ATPDK1/NAD-ME1/KEG/cpHsc70-1/GFA2/ATMYO5/PRK8/NA/NA/NA/NA/ATRADA/NA/CES101/NA/RTEL1/GYRA/DJA7/NILR2/CDC48C/NA/DJA6/KAC2/ABCF5/ATWNK6/CTF18/ATXID/mtLPD1/RAF10/HSP70T-2/NA/BIN5/ATSIK/d-LDH/NA/NA/VTC3/ATSPO11-1/BRP1/AtHsp90-6/NA/AtGRF3/ACD/ATRAD51C/PBL37/RCA/S…	105
GO:0003682	chromatin binding	55/3512	205/25119	9.13E-07	0.000118672	8.82E-05	ATORC1A/AtEML3/CMT3/MAS2/NA/CHR5/AGO4/ATRAD21.3/CHD3/ATX1/NA/NA/ATHAC1/DUET/NAP1;2/ATSCC2/ENY2/AtRAD21.1/APRF1/ATHMG/ARP6/AtLHP1/JMJ24/EMB1135/IBM1/SRT1/AtJMJ17/AtMed15a/JMJ29/CMT1/CLF/CHR11/CHR3/LFR/ZIN/ATEIN2/DTF2/BRP1/KTF1/bZIP18/PrimPol/AtEMF2/AtUVR8/DDM2/TAF2/EOL1/SUO/SPT16/CHR4/NA/NA/HY3/CABIN1/AIPP3/CMT2	55
GO:0016758	hexosyltransferase activity	85/3512	370/25119	1.87E-06	0.000208866	0.00015531	NA/ATGSL12/ATGSL10/ATCSLA10/ATCSLA11/ATPHS2/GATL3/SGT/HPGT2/ATSPS1F/GUX3/ATCSLG2/HPGT1/ATFT4/TT15/ATUGT85A1/ATSUS6/NA/AtUGT85A2/GlcAT14A/UGT73B3/NA/XTH23/AtXTH22/DPMS3/EBS1/AtGolS3/AtGolS2/NSH2/ATGUT1/AtGolS4/GALT1/SETH1/UGT78D2/TUN/ATGSL04/ALG12/ATHEX3/UGT72E3/ATGSL01/AtGALT2/AtSIP2/ATSS3/ATCSLC08/AtUGT85A3/AtUGT85A5/AtUGT85A7/IRX14/I14H/NA/SS5/GUX1/ATGSL02/ATCESA8/ATSUS2/ATCSLD2/SPY/DPE2/ATCSLE…	85
GO:0016614	oxidoreductase activity, acting on CH-OH group of donors	55/3512	211/25119	2.41E-06	0.000234928	0.00017469	SAG13/NA/E-4PDHase/DFR/ATCAD9/NA/ADH/ATNADP-ME3/NA/PGD2/G6PD6/NA/PGD3/ChlADR/NA/ATKCR1/NA/NA/ABA2/NAD-ME1/NA/HAOX2/HAOX1/GOX1/HPPR2/HPPR4/ATIMD3/HDH1/AtBBE21/c-NAD-MDH1/c-NAD-MDH2/ATMFP2/AKR4C9/d-LDH/NA/ATGLDH/ATHDH/NA/ATMUM4/BEN1/NADP-MDH/SDP6/ADH2/UGD2/MDH/DXR/HSD1/NA/CYP76C4/EDA9/AtHMGR1/DRL1/NA/NA/NA	55
GO:0016616	oxidoreductase activity, acting on the CH-OH group of donors, NAD or NADP as acceptor	47/3512	177/25119	7.39E-06	0.000640323	0.000476138	SAG13/NA/E-4PDHase/DFR/ATCAD9/NA/ADH/ATNADP-ME3/NA/PGD2/G6PD6/NA/PGD3/ChlADR/NA/ATKCR1/NA/NA/ABA2/NAD-ME1/NA/HPPR2/HPPR4/ATIMD3/HDH1/c-NAD-MDH1/c-NAD-MDH2/ATMFP2/AKR4C9/d-LDH/ATHDH/NA/ATMUM4/BEN1/NADP-MDH/ADH2/UGD2/MDH/DXR/HSD1/NA/CYP76C4/EDA9/AtHMGR1/DRL1/NA/NA	47
GO:0016829	lyase activity	79/3512	351/25119	9.46E-06	0.000738209	0.000548925	AtFBA3/OMR1/AtGLYI2/HGML/PUMY/ATPDX2/AtRIBA3/ASA2/NA/TAR4/ATNADP-ME3/AtGAD1/ATPAL2/ATBCA1/CER3/PSD3/LRRAC1/ASB1/PLL12/CKRC1/NA/DHDPS2/NA/CER1/ATGLX1/MTO2/DHNS/UVR3/NA/ADT1/ATGCH/APFI/DEP1/RGIL6/PAS2/NA/CYN/ATMFP2/BUD2/ATUXS1/ATPAL1/ACA2/ACA6/AtROS1/AtNIT4/ACA4/ACA7/AT-HF/TPS9/AtsesterTPS1/ADCL/ATRHM1/ATPEPC1/ADT6/ALF1/ATMUM4/NA/NA/UXS6/NA/HEME2/AtCXE20/ATBCA6/NA/PCK1/ATOGG1/NA/AAS/ATTPS-CIN/RNS2/…	79
GO:0004888	transmembrane signaling receptor activity	43/3512	159/25119	1.08E-05	0.000767395	0.000570627	PR5K/NA/LecRK-IV.2/CARD1/ATGLR3.2/ATGLR2.8/ATGLR2.1/LecRK-S.7/CEPR2/FER/SRF8/NA/LecRK-IX.1/AHK4/CRN/NA/LecRK-S.5/SRF6/NA/AtLYK3/ATGLR2.9/ATGLR2.4/ATGLR2.2/ARK2/ARK3/SRF5/ATGLR3.6/NA/NA/LecRK-IX.2/LecRK-IV.1/AtLEA4-5/THE1/AHK2/AtCERK1/ATGLR2.5/ACR4/NA/ATBAK1/LecRK-I.6/CEPR1/ATTOC159/NA	43
GO:0016701	oxidoreductase activity, acting on single donors with incorporation of molecular oxygen	17/3512	41/25119	1.51E-05	0.000983533	0.000731345	ACD1-LIKE/ACD1/ALPHA/HUP43/ATLOX1/ATLOX6/ATCCD1/ATLOX2/ATNCED5/ATLOX5/ARD4/AtHGO/PCO5/MIOX1/AtLigB/PCO3/MHP1	17
GO:0030246	carbohydrate binding	51/3512	208/25119	3.35E-05	0.002012772	0.001496676	ATHKL1/AN3/FLA4/ATF2KP/LRK10L4/ESV1/NA/ATL96/LRK10L3/HGL1/NA/NA/XTH23/AtXTH22/NA/GALT1/NA/ATL21/WAK5/WAK4/ATXYL1/WAKL2/AtPP2-B10/NA/NA/AtGALT2/AGLU1/ATSS3/NA/SS5/RGIL6/BGAL9/NA/AtPP2-A15/DPE2/PDCB5/GNAT3/NA/NA/AtPP2-A13/PGI/NA/WAK2/WAK3/GSCIIalpha/LRK10L1.1/PDCB3/ATWAKL10/AtGH9C3/BGAL3/NA	51
GO:0008094	ATP-dependent activity, acting on DNA	28/3512	94/25119	5.67E-05	0.002672245	0.001987054	RECG/AtRFC1/ATRECQ2/NA/CHD3/MCM5/ATRECQ4A/STI/RECQSIM/ATH/emb2411/NA/RTEL1/GYRA/ISE4/CHR11/CHR3/ARLIM15/BIN5/NA/ATSPO11-1/ATBTAF1/CHR24/HRQ1/BRR2c/NA/ATXPB1/EMB2811	28
GO:0015020	glucuronosyltransferase activity	13/3512	29/25119	5.74E-05	0.002672245	0.001987054	GUX3/ATUGT85A1/AtUGT85A2/GlcAT14A/ATGUT1/AtUGT85A3/AtUGT85A5/AtUGT85A7/IRX14/I14H/GUX1/NA/I9H	13
GO:0004518	nuclease activity	63/3512	278/25119	5.81E-05	0.002672245	0.001987054	NA/AGO5/AGO4/HIGLE/NA/NA/ZFN3/NA/AtXRN3/NA/PRORP1/NA/AtMORC7/ATDCL4/FEN1/ATRM2/ERCC1/AIN1/AtMORC4/POP4/NA/NA/emb2411/CRR22/ATMUS81/NA/NA/NA/AtRRP44A/AtMORC1/FAN1/NA/AtCCR4a/POLGAMMA2/ATMRE11/ERI-1/ZFN2/AtRRP6L3/NA/ATRAD51C/NA/CAN/NA/AtSEND1/AtDRB1/NA/RNS2/RRD1/EMB2780/AGO1/CCR4c/NA/NA/M20/NEN3/NA/AtCAF1b/NA/AtYbeY/CCR4f/NA/NA/NA	63
GO:0042802	identical protein binding	87/3512	415/25119	5.82E-05	0.002672245	0.001987054	DCP5/ATGEX1/ATDCP1/TSL/LHW/BLH1/MOM/JK224/COG8/BP/SPT/ARC6/ARF5/ADL2/ATCM2/AKT1/CCR4/ADH/NAP1;2/ATBZIP42/TPLATE/LRR/AT3G01472.1/NA/ATG11/AtCLA1/BIO1/YIP4b/CKI1/AtLHP1/JMJ24/GT-1/EIF4B1/AtHsp90.5/ABA2/HUB1/NAD-ME1/AtLYK5/AtJAZ1/ATMYA1/TOR/TPL/PHYE/DELTA-OAT/HDH1/BUM/ATSS3/ATCSLC08/GATA24/APFI/AtBCS1/CYN/AtSEOR1/BIN5/d-LDH/CGE1/VCS/COS1/ABCG9/PHYC/AHK2/AtCERK1/ATCCH1/ATCSLC06/AtDRB1/LIL3:2/PIF1/ATO…	87
GO:0008092	cytoskeletal protein binding	69/3512	318/25119	0.000111116	0.004815013	0.003580394	EMB258/NA/NET4A/NA/FRA1/NA/ADL2/ADL1/AtPRF4/AtPRF2/MyoB3/ATXIK/AUG5/CROLIN1/NA/WDL5/FH13/MyoB1/ATXIE/ANN5/ATMAP65-6/ATFH8/NA/AUG7/ARPC5/ADL1E/ATMYO5/ATMYA1/CC1/GEM1/ATMAP70-5/ATK1/KICP-02/ATFH6/NA/NET2D/KAC2/KINESIN-12B/ATXID/ATXIA/arpc2b/PFD3/ATGEX2/NA/EMB3013/ADF4/NA/Kin7.3/NA/AtKIN14h/ATMAP65-1/ARK2/ARK1/QWRF7/ADF7/ATCLASP/AFH1/AFH14/ATHDA14/NA/NA/MPB2C/NA/NA/ATVLN4/ARC5/POK2/Kin7.4/NA	69
GO:0016702	oxidoreductase activity, acting on single donors with incorporation of molecular oxygen, incorporation of two atoms of oxygen	13/3512	31/25119	0.000132675	0.005433571	0.004040348	ALPHA/HUP43/ATLOX1/ATLOX6/ATCCD1/ATLOX2/ATNCED5/ATLOX5/ARD4/AtHGO/PCO5/PCO3/MHP1	13
GO:0016746	acyltransferase activity	76/3512	361/25119	0.000143506	0.005433571	0.004040348	LPAT2/TBR/EMB3147/RWA2/PMR5/LTA2/ATLCB1/AtLPEAT1/NA/TBL7/NA/EMB3003/NA/ATHAC1/ATNMT1/ABX45/ATSPT1/PES2/NA/KCS11/PES1/NA/BAT1/ATGPAT5/ATMBD9/ESK1/MOAT3/LAP6/ATKAS2/ATPDAT/mtE2-3/EMB2753/HCT/RWA4/AACT2/AtLpxD1/KAS/NA/GGT2/KAT1/BCE2/TBL10/TBL11/TBL9/TBL3/mtKAS/TBL43/TBL41/TBL42/KCS1/AtLPEAT2/PAT14/GCP1/PAT15/GTE6/ATATE1/GNAT3/NA/ATBIOF/ARA8/ATPSAT1/TBL14/LAG13/MLS/ASFT/FDH/HAF2/scpl18/scpl4/SCPL15/A…	76
GO:0038023	signaling receptor activity	50/3512	214/25119	0.000146288	0.005433571	0.004040348	PR5K/NA/LecRK-IV.2/JK224/CARD1/ATGLR3.2/ATGLR2.8/ATGLR2.1/LecRK-S.7/CEPR2/FER/LRR/SRF8/NA/LecRK-IX.1/AHK4/CRN/NA/LecRK-S.5/SRF6/NA/AtLYK3/ATGLR2.9/ATGLR2.4/ATGLR2.2/ARK2/ARK3/SRF5/ATGLR3.6/NA/NA/LecRK-IX.2/MLP423/LecRK-IV.1/AtLEA4-5/THE1/AtPSKR2/AHK2/AtCERK1/ATGLR2.5/ACR4/NA/ATPSKR1/ATBAK1/LecRK-I.6/ATMCB1/HY3/CEPR1/ATTOC159/NA	50
GO:0008509	anion transmembrane transporter activity	54/3512	237/25119	0.000162896	0.00569107	0.004231822	AST91/DiT1/ACH1/UUAT3/AtNIP5;1/NA/NA/ALMT9/AtNPF2.10/ATNLM2/NA/BASS2/UGNT1/PHO1;H1/ATNRT2.5/ATGPAT5/AtNPF2.13/NA/PHO1;H3/ADNT1/NA/ATFRD3/TMEM16/NIP6/PHT4;6/ATCCC1/AAT1/SLAH1/ATGPT2/ATNRAMP1/ATPHO1/PHT1;7/AtBOR1/ABCC4/ATCLC-D/NA/PHT4;2/AtNPF6.4/AtNPF2.7/UMAMIT14/UXT3/NA/ATNRAMP4/NA/ATPT2/ARA8/ATCLC-C/AtNiaP/CAT5/ATPUMP5/AST56/NRT1.12/AST12/AtNPF6.3	54
GO:0015631	tubulin binding	44/3512	183/25119	0.000180062	0.00569107	0.004231822	NA/NA/FRA1/NA/ADL2/ADL1/AUG5/NA/WDL5/ATMAP65-6/NA/AUG7/ADL1E/CC1/GEM1/ATMAP70-5/ATK1/KICP-02/NA/KAC2/KINESIN-12B/PFD3/NA/EMB3013/NA/Kin7.3/NA/AtKIN14h/ATMAP65-1/ARK2/ARK1/QWRF7/ATCLASP/AFH14/ATHDA14/NA/NA/MPB2C/NA/NA/ARC5/POK2/Kin7.4/NA	44
GO:0016833	oxo-acid-lyase activity	Aug-12	14/25119	0.000197496	0.00569107	0.004231822	HGML/ASA2/NA/ASB1/DHNS/AT-HF/ADCL/NA	8
GO:0048256	flap endonuclease activity	Aug-12	14/25119	0.000197496	0.00569107	0.004231822	HIGLE/FEN1/ERCC1/emb2411/ATMUS81/NA/FAN1/AtSEND1	8
GO:0008017	microtubule binding	42/3512	173/25119	0.000199272	0.00569107	0.004231822	NA/NA/FRA1/NA/ADL2/ADL1/AUG5/NA/WDL5/ATMAP65-6/NA/AUG7/ADL1E/CC1/GEM1/ATMAP70-5/ATK1/KICP-02/NA/KAC2/KINESIN-12B/NA/EMB3013/NA/Kin7.3/NA/AtKIN14h/ATMAP65-1/ARK2/ARK1/QWRF7/ATCLASP/AFH14/NA/NA/MPB2C/NA/NA/ARC5/POK2/Kin7.4/NA	42
GO:0016747	acyltransferase activity, transferring groups other than amino-acyl groups	70/3512	330/25119	0.000203302	0.00569107	0.004231822	LPAT2/TBR/EMB3147/RWA2/PMR5/LTA2/ATLCB1/AtLPEAT1/NA/TBL7/NA/EMB3003/NA/ATHAC1/ATNMT1/ABX45/ATSPT1/PES2/NA/KCS11/PES1/NA/BAT1/ATGPAT5/ATMBD9/ESK1/MOAT3/LAP6/ATKAS2/ATPDAT/mtE2-3/EMB2753/HCT/RWA4/AACT2/AtLpxD1/KAS/KAT1/BCE2/TBL10/TBL11/TBL9/TBL3/mtKAS/TBL43/TBL41/TBL42/KCS1/AtLPEAT2/PAT14/GCP1/PAT15/GTE6/GNAT3/NA/ATBIOF/ATPSAT1/TBL14/LAG13/ASFT/FDH/HAF2/scpl18/scpl4/SCPL15/ATGPAT9/TBL17/CER60/TBL6/…	70
GO:0003774	cytoskeletal motor activity	24/3512	81/25119	0.000204295	0.00569107	0.004231822	FRA1/NA/ATXIK/NA/ATXIE/ATMYO5/ATMYA1/ATK1/KICP-02/KAC2/KINESIN-12B/ATXID/ATXIA/NA/Kin7.3/NA/AtKIN14h/ARK2/ARK1/NA/NA/POK2/Kin7.4/NA	24
GO:0060089	molecular transducer activity	57/3512	258/25119	0.000257435	0.006924109	0.005148696	PR5K/AHP5/NA/LecRK-IV.2/JK224/CARD1/ATGLR3.2/ATGLR2.8/ATGLR2.1/ARR12/LecRK-S.7/CEPR2/FER/LRR/SRF8/NA/CKI1/LecRK-IX.1/AHK4/CRN/ARR11/NA/ARR8/LecRK-S.5/SRF6/ARR2/NA/AtLYK3/ATGLR2.9/ATGLR2.4/ATGLR2.2/ARK2/ARK3/SRF5/ATGLR3.6/NA/NA/LecRK-IX.2/MLP423/LecRK-IV.1/AtLEA4-5/THE1/AtPSKR2/AHK2/AtCERK1/ATGLR2.5/ARR1/ACR4/NA/ATPSKR1/ATBAK1/LecRK-I.6/ATMCB1/HY3/CEPR1/ATTOC159/NA	57
GO:0019899	enzyme binding	81/3512	398/25119	0.000279998	0.007240539	0.00538399	CMT3/AHP5/NA/VHA-A1/NA/ARI7/NA/ARI2/NA/ARAC5/SD2-5/ATCBL3/ADL1/ATPTP1/ARAC7/AtPERK8/AKIN10/ATG11/NA/IMB4/VIP5/JMJ24/ARI5/CLPP2/AHK4/NA/ATPRP40C/CLPP6/ATL47/ATAMPD/ASML1/SPT4-2/ATHIR1/AthREP/BB/RTEL1/ATSUMO2/CLPP5/DER2.2/PCFS4/ARK2/ARK3/NA/VHA-A/ARAC11/ATCDK8/PI-4KBETA1/TZP/ATESD4/KAPP/NA/AGC1-9/AtKPNB1/AtCDC20.1/XPO7/AHK2/NA/TAP46/ATSOS3/GTG1/ATCRM1/LIL3:2/ATCDT1A/EMA1/ATHDA14/anac081/ATSGS3/ATDP…	81
GO:0004519	endonuclease activity	40/3512	165/25119	0.000287765	0.007240539	0.00538399	NA/AGO5/AGO4/HIGLE/NA/NA/NA/PRORP1/NA/AtMORC7/ATDCL4/FEN1/ERCC1/AtMORC4/POP4/NA/emb2411/CRR22/ATMUS81/NA/NA/NA/AtRRP44A/AtMORC1/FAN1/NA/ATMRE11/ERI-1/NA/ATRAD51C/AtSEND1/AtDRB1/RNS2/AGO1/M20/NA/AtYbeY/NA/NA/NA	40
GO:0016830	carbon-carbon lyase activity	30/3512	113/25119	0.000309488	0.007255414	0.005395051	AtFBA3/HGML/AtRIBA3/ASA2/NA/ATNADP-ME3/AtGAD1/CER3/PSD3/ASB1/NA/CER1/DHNS/UVR3/NA/ATGCH/BUD2/ATUXS1/AT-HF/ADCL/ATPEPC1/NA/UXS6/HEME2/AtCXE20/PCK1/AAS/AtFBA2/TRP3/CRY3	30
GO:0003678	DNA helicase activity	16/3512	46/25119	0.000314817	0.007255414	0.005395051	RECG/ATRECQ2/NA/CHD3/MCM5/ATRECQ4A/RECQSIM/ATH/emb2411/NA/RTEL1/ISE4/NA/HRQ1/BRR2c/ATXPB1	16
GO:0046873	metal ion transmembrane transporter activity	54/3512	243/25119	0.000316262	0.007255414	0.005395051	ATCHX14/ACA3/ATZIP6/NA/ATGLR3.2/ATGLR2.8/ATGLR2.1/AKT1/ATCHX17/ATKT3/AVI2H/ACA8/ATCHX15/ATCNGC9/ATNHX2/ACA12/ATNHX7/KUP6/MTP8/ATCNGC1/ATFRD3/ABCG36/ATGLR2.9/ATGLR2.4/ATGLR2.2/ATKCO6/KAT2/ATCCC1/atcax2/ATGLR3.6/ATHMA1/ATNRAMP1/ATCHX20/ATEIN2/ATCAX3/AtMTP5/CAX7/ZIFL1/ACA11/ATCAX5/ATKCO1/AtNCL/ATCCH1/ATGLR2.5/NA/ATKEA2/ATNRAMP4/ATHMA2/AtHMP51/ZIP7/ZIP10/AtKUP7/ATHAK5/ATCNGC17	54
GO:0035251	UDP-glucosyltransferase activity	36/3512	145/25119	0.000346863	0.007676629	0.005708263	ATGSL12/ATGSL10/SGT/ATSPS1F/ATCSLG2/TT15/ATUGT85A1/ATSUS6/AtUGT85A2/UGT73B3/EBS1/NSH2/UGT78D2/ATGSL04/ATHEX3/UGT72E3/ATGSL01/ATSS3/AtUGT85A3/AtUGT85A5/AtUGT85A7/ATGSL02/ATCESA8/ATSUS2/ATCSLD2/ATCSLE1/VTC5/ATCSLB04/ATCSLD3/GT72B1/UGT74D1/UGT74E2/UGT89B1/ATGSL08/UGT71B6/ATCSLD4	36
GO:0042626	ATPase-coupled transmembrane transporter activity	49/3512	216/25119	0.000354306	0.007676629	0.005708263	NA/ABCG15/ABCG39/ACA3/VHA-A1/ABCB13/ABCC10/ABCB20/ACA8/ABCI11/ABCB26/AHA11/ABCG32/ABCG37/ACA12/EMB2458/ABCC3/ALA3/EMB1047/ABCB22/ABCC8/ABCA1/ABCG36/ABCG40/AHA9/ABCC13/ABCB9/ABCC2/VHA-A/ATHMA1/ATVHA-C1/ABCB4/ABCG33/ABCC4/ABCB29/ACA11/ABCG26/ABCG9/ABCG10/ABCB28/ANU1/ARA8/TOM40/MIA/MDH/ATHMA2/AtHMP51/ABCB11/AHA2	49
GO:0019199	transmembrane receptor protein kinase activity	32/3512	125/25119	0.000404047	0.008517744	0.006333707	PR5K/NA/LecRK-IV.2/CARD1/LecRK-S.7/CEPR2/FER/SRF8/NA/LecRK-IX.1/AHK4/CRN/NA/LecRK-S.5/SRF6/NA/AtLYK3/ARK2/ARK3/SRF5/NA/NA/LecRK-IX.2/LecRK-IV.1/THE1/AtCERK1/ACR4/NA/ATBAK1/LecRK-I.6/CEPR1/NA	32
GO:0017108	5'-flap endonuclease activity	Jul-12	12/25119	0.000430383	0.008834185	0.006569009	HIGLE/FEN1/ERCC1/emb2411/NA/FAN1/AtSEND1	7
GO:0003697	single-stranded DNA binding	24/3512	85/25119	0.000452108	0.008857847	0.006586604	ATRAD4/ATRPA1A/RECA2/MCM5/MTSSB/ERCC1/ATH/ATGRP7/RECA1/TDP1/ATRAD50/ARLIM15/RECA3/ATRAD51C/SMC6A/NRPE7/NA/NA/AtPOT1b/SSB2/GR-RBP3/OSB1/EMF1/AtNDX	24
GO:0004386	helicase activity	36/3512	147/25119	0.000458774	0.008857847	0.006586604	RECG/NA/RH37/ATRECQ2/NA/CHD3/MCM5/ATRECQ4A/NA/RECQSIM/NA/ATH/115J-4A/RID1/SDE3/emb2411/SMA1/NA/RTEL1/NA/NA/ISE4/RH40/ATSUV3/NA/NA/ATVT-1/RH10/HRQ1/BRR2c/AtRH20/RH27/ATXPB1/ATFAS4/NA/NA	36
GO:0034062	5'-3' RNA polymerase activity	17/3512	52/25119	0.000476961	0.008857847	0.006586604	NRPD2B/NA/AtRDR1/ATH/NRPA2/ATNRPD1B/NRPA1/RPOC2/EMB1989/AtRDR2/NRPC2/NRPB1/NRPC1/ATRPABC24.3/PrimPol/NRPB12/NRPD1	17
GO:0097747	RNA polymerase activity	17/3512	52/25119	0.000476961	0.008857847	0.006586604	NRPD2B/NA/AtRDR1/ATH/NRPA2/ATNRPD1B/NRPA1/RPOC2/EMB1989/AtRDR2/NRPC2/NRPB1/NRPC1/ATRPABC24.3/PrimPol/NRPB12/NRPD1	17
GO:0140359	ABC-type transporter activity	29/3512	111/25119	0.000515182	0.009345166	0.006948969	ABCG15/ABCG39/ABCB13/ABCC10/ABCB20/ABCB26/ABCG32/ABCG37/ABCC3/ABCB22/ABCC8/ABCA1/ABCG36/ABCG40/ABCC13/ABCB9/ABCC2/ABCB4/ABCG33/ABCC4/ABCB29/ABCG26/ABCG9/ABCG10/ABCB28/ANU1/ARA8/ATHMA2/ABCB11	29
GO:0015267	channel activity	44/3512	193/25119	0.000615456	0.010667901	0.007932542	NIP4;2/NA/AMT1;2/NA/ATGLR3.2/ATGLR2.8/ATGLR2.1/AMT2/AKT1/AtNIP5;1/ALMT9/MSL4/ATNLM2/ATCNGC9/NA/ATCNGC1/MOS3/NA/TMEM16/NIP6/ATGLR2.9/ATGLR2.4/ATGLR2.2/ATKCO6/KAT2/ERD4/SLAH1/VHA-A/ATGLR3.6/ATCLC-D/SIP1;1/SIP2/ATKCO1/ATCCH1/ATGLR2.5/RXW8/ATOEP37/ATCLC-C/ATCNGC20/NIP4;1/PIP2;7/ATCNGC17/PZO1/ATMSL10	44
GO:0022803	passive transmembrane transporter activity	44/3512	193/25119	0.000615456	0.010667901	0.007932542	NIP4;2/NA/AMT1;2/NA/ATGLR3.2/ATGLR2.8/ATGLR2.1/AMT2/AKT1/AtNIP5;1/ALMT9/MSL4/ATNLM2/ATCNGC9/NA/ATCNGC1/MOS3/NA/TMEM16/NIP6/ATGLR2.9/ATGLR2.4/ATGLR2.2/ATKCO6/KAT2/ERD4/SLAH1/VHA-A/ATGLR3.6/ATCLC-D/SIP1;1/SIP2/ATKCO1/ATCCH1/ATGLR2.5/RXW8/ATOEP37/ATCLC-C/ATCNGC20/NIP4;1/PIP2;7/ATCNGC17/PZO1/ATMSL10	44
GO:0016407	acetyltransferase activity	31/3512	123/25119	0.00065693	0.01113924	0.008283024	TBR/RWA2/PMR5/LTA2/NA/TBL7/EMB3003/ATHAC1/ATMBD9/ESK1/MOAT3/ATPDAT/mtE2-3/EMB2753/RWA4/AACT2/BCE2/TBL10/TBL11/TBL9/TBL3/TBL43/TBL41/TBL42/GTE6/GNAT3/NA/TBL14/HAF2/TBL17/TBL6	31
GO:0015085	calcium ion transmembrane transporter activity	21/3512	73/25119	0.000765873	0.012710236	0.009451201	ACA3/NA/ATGLR3.2/ATGLR2.8/ATGLR2.1/ACA8/ATCNGC9/ACA12/ATGLR2.9/ATGLR2.4/ATGLR2.2/atcax2/ATGLR3.6/ATHMA1/ATCAX3/CAX7/ACA11/ATCAX5/AtNCL/ATCCH1/ATGLR2.5	21
GO:0003899	DNA-directed 5'-3' RNA polymerase activity	15/3512	45/25119	0.000803292	0.013053501	0.00970645	NRPD2B/NA/ATH/NRPA2/ATNRPD1B/NRPA1/RPOC2/EMB1989/NRPC2/NRPB1/NRPC1/ATRPABC24.3/PrimPol/NRPB12/NRPD1	15
GO:0016741	transferase activity, transferring one-carbon groups	56/3512	264/25119	0.000828608	0.013190083	0.009808011	NA/NA/ATMS3/CMT3/AtTRM11/TRM2b/AtSHMT3/TGS1/OTC/AtDRTS2/ATX1/AtDNMT2/ASHH1/NA/CCoAOMT7/AtTRM1b/SAFE1/NA/SDG31/AGM1/CCOAMT/LSMT-L/NA/NA/NA/CRM2/NA/CMT1/AtTRM4b/SUVR5/CLF/DIM1B/SHM1/NA/ACT/EMB2016/ATXR4/AtTRM4d/ATXR2/QUA3/NA/ATFBR1/SGD9/ASHH2/ASHR1/NA/DDM2/AtPMEAMT/RID2/AtGXMT1/NA/APG1/OSU1/CMAL/AtTRM3/CMT2	56
